# Red Blood Cells Function as DNA Sensors

**DOI:** 10.1101/2021.02.11.430782

**Authors:** Metthew Lam, Sophia Murphy, Dimitra Kokkinaki, Alessandro Venosa, Scott Sherrill-Mix, Carla Casu, Stefano Rivella, Aaron Weiner, Jeongho Park, Sunny Shin, Andrew Vaughan, Beatrice H. Hahn, Audrey R. Odom John, Nuala J. Meyer, Christopher A. Hunter, G. Scott Worthen, Nilam S. Mangalmurti

## Abstract

Erythrocytes have long been mistaken as exclusively inert oxygen carriers lacking immune function. Here we show that red blood cells (RBCs) serve as immune sensors through surface expression of the nucleic acid-sensing toll-like receptor 9 (TLR9), a classically endosomal receptor that initiates immune responses following the detection of unmethylated CpG motifs present in pathogen and mitochondrial DNA. Mammalian RBCs express TLR9 on their surface and bind CpG-containing bacterial, malarial, and mitochondrial DNA. Erythrocyte-bound CpG DNA increases during infection, and CpG-carrying RBCs trigger accelerated erythrophagocytosis and innate immune activation characterized by RBC-TLR9 dependent local and systemic cytokine production. Thus, RBC nucleic acid detection and capture regulates red cell clearance and immune responses and provides evidence for RBCs as innate immune sentinels during pathologic states.

**One Sentence Summary:** The ability of RBCs to detect and bind cell-free nucleic acids contributes to immunity during acute inflammatory states.

---

Red blood cells (RBCs) comprise the majority of circulating cells in mammals and are essential for respiration. Although non-gas exchanging functions of the red cell such as chemokine regulation, complement binding, and pathogen immobilization have been described, RBC immune function remains enigmatic ^1-3^. RBCs transit through all tissues and contact pathogen and self-derived inflammatory mediators in the circulation, positioning them as ideal messengers between distant organs. Indeed, we have recently demonstrated that RBCs bind and scavenge nucleic acids away from the lung during basal conditions at homeostasis ^4^, yet the role of RBC-nucleic acid-binding in the host immune response during inflammation is unknown.

Nucleic acid-sensing is an essential function of the innate immune system necessary to detect infection and sterile injury ^5^. Evolutionarily conserved nucleic acid-sensing toll-like receptors (TLRs) identify nucleic acids derived from self and pathogens and play a central role in inflammation by promoting inflammatory cytokine secretion, immune cell maturation, and proliferation ^5-10^. Elevated cell-free CpG-containing DNA is a hallmark of infection and sterile injury ^7,8,11^. Common to these inflammatory pathologies is acute anemia, a significant cause of morbidity observed during sepsis and critical illness. Several studies have suggested a role for intracellular nucleic acids and TLR signaling in monocyte/macrophages in developing inflammatory anemia and cytopenias, yet whether RBCs themselves and cell-free DNA contribute to red cell clearance is unknown ^12-14^.

We recently discovered that RBCs express intracellular TLR9 and scavenge cell-free (CpG-containing) mitochondrial DNA (cf-mtDNA) under homeostatic conditions ^4^. These data suggested that TLR9-mediated sequestration of cf-mtDNA by RBCs represents a protective mechanism that clears toxic cell-free nucleic acids from the circulation in healthy hosts ^4^. However, how RBC-dependent CpG-binding contributes to the inflammatory response during infection remains unknown. Here we show that TLR9 is expressed on the RBC surface and that DNA binding by RBC TLR9 during inflammatory states leads to accelerated RBC clearance and systemic inflammation, thus linking RBC nucleic acid binding with innate immune activation during inflammatory states.
