## Supplementary material for "Red Blood Cells Function as DNA Sensors": GO Analysis

Genes	Process_name	Significant_genes_count	Total_genes_group_count	Percent_significant_genes	P-value	Padj-value
Mx1;	GO:0000266~mitochondrial fission	1	19	5.263157895	0.030426084	0.068762949
Ptpro;	GO:0000902~cell morphogenesis	1	78	1.282051282	0.115040394	0.168825514
Vcan;	GO:0001501~skeletal system development	1	108	0.925925926	0.155270408	0.211392243
Tppp3;	GO:0001578~microtubule bundle formation	1	28	3.571428571	0.043822856	0.086876891
Rtp4;	GO:0001580~detection of chemical stimulus involved in sensory perception of bitter taste	1	48	2.083333333	0.072953379	0.124905027
Vcan;	GO:0001649~osteoblast differentiation	1	102	0.980392157	0.147369098	0.207433049
Vcan;	GO:0001657~ureteric bud development	1	46	2.173913043	0.070079538	0.121830581
Ifit1; Ifit3; Irf7; Mx1; Oas2; Oasl1; Oasl2; Smpdl3b;	GO:0002376~immune system process	8	384	2.083333333	1.13E-07	3.20E-06
Igkv12-89; Igkv3-2;	GO:0002377~immunoglobulin production	2	123	1.62601626	0.015909577	0.051365205
Ptpro;	GO:0002548~monocyte chemotaxis	1	31	3.225806452	0.04824839	0.089378165
Cxcl10;	GO:0002690~positive regulation of leukocyte chemotaxis	1	12	8.333333333	0.019880595	0.053488268
Irf7;	GO:0002819~regulation of adaptive immune response	1	6	16.66666667	0.010753072	0.043396326
Ptpro;	GO:0003093~regulation of glomerular filtration	1	3	33.33333333	0.006158426	0.034795106
Ptpro;	GO:0003105~negative regulation of glomerular filtration	1	5	20	0.009223819	0.041691661
Mx1;	GO:0003374~dynamin family protein polymerization involved in mitochondrial fission	1	6	16.66666667	0.010753072	0.043396326
Oas1a; Oas2; Oasl2;	GO:0006164~purine nucleotide biosynthetic process	3	18	16.66666667	4.38E-06	8.25E-05
Ifi204; Irf7;	GO:0006351~transcription, DNA-templated	2	1851	0.108049703	0.792273731	0.826767032
Ifi204; Irf7;	GO:0006355~regulation of transcription, DNA-templated	2	2074	0.096432015	0.84334404	0.858539428
Ifi204;	GO:0006357~regulation of transcription from RNA polymerase II promoter	1	391	0.255754476	0.457078386	0.506371153
Oas2;	GO:0006401~RNA catabolic process	1	15	6.666666667	0.024413651	0.059775024
Ptpro;	GO:0006470~protein dephosphorylation	1	135	0.740740741	0.18995551	0.24561169
Oas2;	GO:0006486~protein glycosylation	1	70	1.428571429	0.104002127	0.16540247
Usp18;	GO:0006508~proteolysis	1	582	0.171821306	0.598447906	0.63401909
Usp18;	GO:0006511~ubiquitin-dependent protein catabolic process	1	153	0.653594771	0.212306682	0.255219734
Rtp4;	GO:0006612~protein targeting to membrane	1	23	4.347826087	0.036402545	0.079105531
Smpdl3b;	GO:0006629~lipid metabolic process	1	457	0.218818381	0.510668646	0.554861125
Smpdl3b;	GO:0006685~sphingomyelin catabolic process	1	5	20	0.009223819	0.041691661
Ighv1-62-2;	GO:0006910~phagocytosis, recognition	1	143	0.699300699	0.199964338	0.248307364
Ighv1-62-2;	GO:0006911~phagocytosis, engulfment	1	151	0.662251656	0.209853091	0.254982788
Cxcl10;	GO:0006935~chemotaxis	1	119	0.840336134	0.169571962	0.228114663
Cxcl10; Gm5431;	GO:0006952~defense response	2	116	1.724137931	0.014266206	0.048850948
Cxcl10; Smpdl3b;	GO:0006954~inflammatory response	2	320	0.625	0.088001256	0.146237381
Cxcl10; Igkv12-89; Igkv3-2; Oas2; Oasl1; Oasl2;	GO:0006955~immune response	6	307	1.954397394	7.53E-06	0.000121627
Ighv1-62-2;	GO:0006958~complement activation, classical pathway	1	160	0.625	0.220836151	0.259942553
Klra2; Vcan;	GO:0007155~cell adhesion	2	526	0.380228137	0.19561993	0.24561169
Cxcl10;	GO:0007186~G-protein coupled receptor signaling pathway	1	1687	0.059276823	0.93359584	0.941931517
Arhgef37;	GO:0007264~small GTPase mediated signal transduction	1	127	0.787401575	0.179825195	0.239061729
Ifi204;	GO:0007275~multicellular organism development	1	1032	0.096899225	0.804817465	0.826767032
Ptpro;	GO:0007411~axon guidance	1	137	0.729927007	0.192469051	0.24561169
Vcan;	GO:0007417~central nervous system development	1	78	1.282051282	0.115040394	0.168825514
Vcan;	GO:0007507~heart development	1	233	0.429184549	0.304610324	0.344209667
F13a1;	GO:0007596~blood coagulation	1	75	1.333333333	0.1109166	0.167114344
F13a1;	GO:0007599~hemostasis	1	46	2.173913043	0.070079538	0.121830581
Gm9733; Ifi44; Ms4a4a; Ms4a6d; Trim30c;	GO:0008150~biological_process	5	6880	0.072674419	0.992186793	0.992186793
Smpdl3b;	GO:0008152~metabolic process	1	438	0.228310502	0.495791297	0.543926375
Cxcl10;	GO:0008284~positive regulation of cell proliferation	1	474	0.210970464	0.523618136	0.563512851
Vcan;	GO:0008347~glial cell migration	1	12	8.333333333	0.019880595	0.053488268
Ifit1; Mx1; Oas1a; Oas2; Oasl1; Oasl2;	GO:0009615~response to virus	6	54	11.11111111	4.00E-10	2.26E-08
Cxcl10;	GO:0010818~T cell chemotaxis	1	7	14.28571429	0.012280034	0.046254795
Cxcl10;	GO:0010819~regulation of T cell chemotaxis	1	2	50	0.004622279	0.032644848
Smpdl3b;	GO:0016042~lipid catabolic process	1	103	0.970873786	0.148690946	0.207433049
Irf7;	GO:0016064~immunoglobulin mediated immune response	1	22	4.545454545	0.034911791	0.077353576
Ptpro;	GO:0016311~dephosphorylation	1	107	0.934579439	0.153958477	0.211392243
Cxcl10;	GO:0016525~negative regulation of angiogenesis	1	73	1.369863014	0.108157048	0.167114344
Usp18;	GO:0016579~protein deubiquitination	1	75	1.333333333	0.1109166	0.167114344
F13a1;	GO:0018149~peptide cross-linking	1	51	1.960784314	0.077247983	0.130283912
Oas2;	GO:0018377~protein myristoylation	1	1	100	0.003083828	0.029039385
Ptpro;	GO:0030032~lamellipodium assembly	1	32	3.125	0.049719145	0.090617152
Cxcl10;	GO:0030335~positive regulation of cell migration	1	190	0.526315789	0.256386619	0.295629469
Cxcl10;	GO:0030816~positive regulation of cAMP metabolic process	1	8	12.5	0.013804709	0.048747877
Irf7;	GO:0032481~positive regulation of type I interferon production	1	16	6.25	0.025920143	0.059775024
Cxcl10;	GO:0032496~response to lipopolysaccharide	1	135	0.740740741	0.18995551	0.24561169
Irf7;	GO:0032607~interferon-alpha production	1	2	50	0.004622279	0.032644848
Irf7;	GO:0032608~interferon-beta production	1	3	33.33333333	0.006158426	0.034795106
Irf7;	GO:0032727~positive regulation of interferon-alpha production	1	11	9.090909091	0.018365039	0.053488268
Irf7;	GO:0032728~positive regulation of interferon-beta production	1	26	3.846153846	0.040861411	0.083951627
Ptpro;	GO:0032835~glomerulus development	1	9	11.11111111	0.015327099	0.050940063
Smpdl3b;	GO:0034122~negative regulation of toll-like receptor signaling pathway	1	14	7.142857143	0.022904898	0.057516745
Irf7;	GO:0034124~regulation of MyD88-dependent toll-like receptor signaling pathway	1	2	50	0.004622279	0.032644848
Irf7;	GO:0034127~regulation of MyD88-independent toll-like receptor signaling pathway	1	1	100	0.003083828	0.029039385
Arhgef37;	GO:0035023~regulation of Rho protein signal transduction	1	71	1.408450704	0.105389184	0.16540247
Ptpro;	GO:0035335~peptidyl-tyrosine dephosphorylation	1	24	4.166666667	0.037891065	0.079290562
Ifit1; Ifit3;	GO:0035457~cellular response to interferon-alpha	2	9	22.22222222	0.00012601	0.001779884
Gm5431; Ifi204; Ifit1; Ifit3;	GO:0035458~cellular response to interferon-beta	4	39	10.25641026	5.59E-07	1.26E-05
Ifit3; Usp18;	GO:0035634~response to stilbenoid	2	22	9.090909091	0.000624435	0.007840133
Ptpro;	GO:0036060~slit diaphragm assembly	1	1	100	0.003083828	0.029039385
Cxcl10;	GO:0042118~endothelial cell activation	1	7	14.28571429	0.012280034	0.046254795
Cxcl10;	GO:0042127~regulation of cell proliferation	1	228	0.438596491	0.299162849	0.341468706
Ighv1-62-2;	GO:0042742~defense response to bacterium	1	287	0.348432056	0.360885427	0.403762903
Ifi204;	GO:0042771~intrinsic apoptotic signaling pathway in response to DNA damage by p53 class mediator	1	31	3.225806452	0.04824839	0.089378165
Arhgef37;	GO:0043547~positive regulation of GTPase activity	1	149	0.67114094	0.207392083	0.25473158
Vcan;	GO:0043666~regulation of phosphoprotein phosphatase activity	1	14	7.142857143	0.022904898	0.057516745
Cxcl10;	GO:0043950~positive regulation of cAMP-mediated signaling	1	12	8.333333333	0.019880595	0.053488268
Oasl1;	GO:0045071~negative regulation of viral genome replication	1	29	3.448275862	0.045300249	0.088257382
Ifit1; Ifit3; Ighv1-62-2; Irf7; Mx1; Oas2; Oasl1; Oasl2; Smpdl3b;	GO:0045087~innate immune response	9	501	1.796407186	5.57E-08	2.10E-06
Irf7;	GO:0045088~regulation of innate immune response	1	12	8.333333333	0.019880595	0.053488268
Irf7;	GO:0045351~type I interferon biosynthetic process	1	5	20	0.009223819	0.041691661
Cxcl10;	GO:0045662~negative regulation of myoblast differentiation	1	27	3.703703704	0.042343245	0.085442619
Ifi204;	GO:0045669~positive regulation of osteoblast differentiation	1	67	1.492537313	0.099828422	0.161151595
Smpdl3b;	GO:0045824~negative regulation of innate immune response	1	14	7.142857143	0.022904898	0.057516745
Irf7;	GO:0045893~positive regulation of transcription, DNA-templated	1	585	0.170940171	0.60035436	0.63401909
Irf7;	GO:0045944~positive regulation of transcription from RNA polymerase II promoter	1	1029	0.09718173	0.803866493	0.826767032
Smpdl3b;	GO:0046466~membrane lipid catabolic process	1	2	50	0.004622279	0.032644848
Tppp3;	GO:0046785~microtubule polymerization	1	11	9.090909091	0.018365039	0.053488268
Oas1a;	GO:0048525~negative regulation of viral process	1	5	20	0.009223819	0.041691661
Ifi204;	GO:0048839~inner ear development	1	60	1.666666667	0.090016258	0.147417931
Smpdl3b;	GO:0050728~negative regulation of inflammatory response	1	89	1.123595506	0.130002737	0.188337298
Ighv1-62-2;	GO:0050853~B cell receptor signaling pathway	1	160	0.625	0.220836151	0.259942553
Ighv1-62-2;	GO:0050871~positive regulation of B cell activation	1	138	0.724637681	0.193722981	0.24561169
Rtp4;	GO:0051205~protein insertion into membrane	1	8	12.5	0.013804709	0.048747877
Cxcl10;	GO:0051281~positive regulation of release of sequestered calcium ion into cytosol	1	31	3.225806452	0.04824839	0.089378165
Cxcl10; Ifit1; Ifit3; Ifit3b; Mx1; Oas2; Oasl1; Oasl2;	GO:0051607~defense response to virus	8	138	5.797101449	4.81E-11	5.44E-09
Irf7;	GO:0060340~positive regulation of type I interferon-mediated signaling pathway	1	11	9.090909091	0.018365039	0.053488268
Mx1;	GO:0061025~membrane fusion	1	24	4.166666667	0.037891065	0.079290562
Cxcl10;	GO:0070098~chemokine-mediated signaling pathway	1	44	2.272727273	0.067197051	0.120528044
Cxcl10;	GO:0071222~cellular response to lipopolysaccharide	1	181	0.552486188	0.245890172	0.286449375
Ptpro;	GO:0072112~glomerular visceral epithelial cell differentiation	1	6	16.66666667	0.010753072	0.043396326
F13a1;	GO:0072378~blood coagulation, fibrin clot formation	1	5	20	0.009223819	0.041691661
Cxcl10;	GO:0090026~positive regulation of monocyte chemotaxis	1	16	6.25	0.025920143	0.059775024
Ptpro;	GO:0090090~negative regulation of canonical Wnt signaling pathway	1	99	1.01010101	0.14339159	0.205104427
Cxcl10;	GO:1901509~regulation of endothelial tube morphogenesis	1	3	33.33333333	0.006158426	0.034795106
Cxcl10;	GO:1901740~negative regulation of myoblast fusion	1	3	33.33333333	0.006158426	0.034795106
Cxcl10;	GO:2000406~positive regulation of T cell migration	1	16	6.25	0.025920143	0.059775024
